# E484K as an innovative phylogenetic event for viral evolution: Genomic analysis of the E484K spike mutation in SARS-CoV-2 lineages from Brazil

**DOI:** 10.1101/2021.01.27.426895

**Authors:** Patrícia Aline Gröhs Ferrareze, Vinícius Bonetti Franceschi, Amanda de Menezes Mayer, Gabriel Dickin Caldana, Ricardo Ariel Zimerman, Claudia Elizabeth Thompson

## Abstract

The COVID-19 pandemic caused by SARS-CoV-2 has affected millions of people since its beginning in 2019. The propagation of new lineages and the discovery of key mechanisms adopted by the virus to overlap the immune system are central topics for the entire public health policies, research and disease management. Since the second semester of 2020, the mutation E484K has been progressively found in the Brazilian territory, composing different lineages over time. It brought multiple concerns related to the risk of reinfection and the effectiveness of new preventive and treatment strategies due to the possibility of escaping from neutralizing antibodies. To better characterize the current scenario we performed genomic and phylogenetic analyses of the E484K mutated genomes sequenced from Brazilian samples in 2020. From October, 2020, more than 40% of the sequenced genomes present the E484K mutation, which was identified in three different lineages (P1, P2 and B.1.1.33) in four Brazilian regions. We also evaluated the presence of E484K associated mutations and identified selective pressures acting on the spike protein, leading us to some insights about adaptive and purifying selection driving the virus evolution.
