## Supplementary material for "E484K as an innovative phylogenetic event for viral evolution: Genomic analysis of the E484K spike mutation in SARS-CoV-2 lineages from Brazil": Table S2

### Sheet: mutations_with_metadata_counts
POS	REF	ALT	Division	EFFECT	GENE	Count
124	G	A	Rio Grande do Sul	intergenic_region n.124G>A	-	1
213	G	T	São Paulo	intergenic_region n.213G>T	-	1
241	C	T	Alagoas	intergenic_region n.241C>T	-	2
241	C	T	Amazonas	intergenic_region n.241C>T	-	26
241	C	T	Bahia	intergenic_region n.241C>T	-	1
241	C	T	Paraiba	intergenic_region n.241C>T	-	3
241	C	T	Parana	intergenic_region n.241C>T	-	5
241	C	T	Rio Grande do Sul	intergenic_region n.241C>T	-	50
241	C	T	Rio de Janeiro	intergenic_region n.241C>T	-	36
241	C	T	Sao Paulo	intergenic_region n.241C>T	-	5
241	C	T	São Paulo	intergenic_region n.241C>T	-	6
343	G	T	Rio de Janeiro	synonymous_variant c.78G>T p.Val26Val	ORF1ab	1
532	A	T	Rio de Janeiro	synonymous_variant c.267A>T p.Val89Val	ORF1ab	2
556	C	T	Rio de Janeiro	synonymous_variant c.291C>T p.Tyr97Tyr	ORF1ab	4
733	T	C	Amazonas	synonymous_variant c.468T>C p.Asp156Asp	ORF1ab	19
774	C	T	Amazonas	missense_variant c.509C>T p.Thr170Ile	ORF1ab	1
843	C	T	Amazonas	missense_variant c.578C>T p.Pro193Leu	ORF1ab	1
1055	G	A	Rio de Janeiro	missense_variant c.790G>A p.Asp264Asn	ORF1ab	1
1218	C	T	Rio de Janeiro	missense_variant c.953C>T p.Ser318Leu	ORF1ab	2
1264	G	T	Amazonas	synonymous_variant c.999G>T p.Thr333Thr	ORF1ab	1
1264	G	T	Sao Paulo	synonymous_variant c.999G>T p.Thr333Thr	ORF1ab	1
1264	G	T	São Paulo	synonymous_variant c.999G>T p.Thr333Thr	ORF1ab	2
1306	G	T	Rio Grande do Sul	missense_variant c.1041G>T p.Glu347Asp	ORF1ab	2
1344	T	C	Parana	missense_variant c.1079T>C p.Leu360Ser	ORF1ab	1
1521	A	G	Rio de Janeiro	missense_variant c.1256A>G p.Lys419Arg	ORF1ab	2
1585	A	G	Amazonas	synonymous_variant c.1320A>G p.Gly440Gly	ORF1ab	1
1585	A	G	Rio Grande do Sul	synonymous_variant c.1320A>G p.Gly440Gly	ORF1ab	1
1616	C	T	Rio Grande do Sul	missense_variant c.1351C>T p.Leu451Phe	ORF1ab	1
1691	A	G	São Paulo	missense_variant c.1426A>G p.Ile476Val	ORF1ab	1
1738	G	T	Rio Grande do Sul	synonymous_variant c.1473G>T p.Val491Val	ORF1ab	2
1811	G	A	Paraiba	missense_variant c.1546G>A p.Ala516Thr	ORF1ab	1
1820	G	A	Amazonas	missense_variant c.1555G>A p.Gly519Ser	ORF1ab	1
1820	G	A	Paraiba	missense_variant c.1555G>A p.Gly519Ser	ORF1ab	1
1990	G	T	Rio de Janeiro	missense_variant c.1725G>T p.Gln575His	ORF1ab	1
2061	C	T	Rio de Janeiro	missense_variant c.1796C>T p.Ala599Val	ORF1ab	1
2085	A	G	Sao Paulo	missense_variant c.1820A>G p.Gln607Arg	ORF1ab	1
2094	C	T	Paraiba	missense_variant c.1829C>T p.Ser610Leu	ORF1ab	2
2143	C	T	Rio Grande do Sul	synonymous_variant c.1878C>T p.Pro626Pro	ORF1ab	1
2167	G	T	Rio Grande do Sul	missense_variant c.1902G>T p.Lys634Asn	ORF1ab	1
2485	C	T	Rio de Janeiro	synonymous_variant c.2220C>T p.Ile740Ile	ORF1ab	1
2639	G	A	Rio Grande do Sul	missense_variant c.2374G>A p.Glu792Lys	ORF1ab	1
2745	A	G	Sao Paulo	missense_variant c.2480A>G p.Asp827Gly	ORF1ab	1
2749	C	T	Amazonas	synonymous_variant c.2484C>T p.Asp828Asp	ORF1ab	18
2782	G	T	Rio de Janeiro	synonymous_variant c.2517G>T p.Val839Val	ORF1ab	1
2879	G	A	Amazonas	missense_variant c.2614G>A p.Ala872Thr	ORF1ab	1
2973	C	T	Parana	missense_variant c.2708C>T p.Ala903Val	ORF1ab	1
3004	G	T	Amazonas	missense_variant c.2739G>T p.Glu913Asp	ORF1ab	1
3004	G	T	Rio Grande do Sul	missense_variant c.2739G>T p.Glu913Asp	ORF1ab	1
3037	C	T	Alagoas	synonymous_variant c.2772C>T p.Phe924Phe	ORF1ab	2
3037	C	T	Amazonas	synonymous_variant c.2772C>T p.Phe924Phe	ORF1ab	26
3037	C	T	Bahia	synonymous_variant c.2772C>T p.Phe924Phe	ORF1ab	1
3037	C	T	Paraiba	synonymous_variant c.2772C>T p.Phe924Phe	ORF1ab	3
3037	C	T	Parana	synonymous_variant c.2772C>T p.Phe924Phe	ORF1ab	5
3037	C	T	Rio Grande do Sul	synonymous_variant c.2772C>T p.Phe924Phe	ORF1ab	49
3037	C	T	Rio de Janeiro	synonymous_variant c.2772C>T p.Phe924Phe	ORF1ab	36
3037	C	T	Sao Paulo	synonymous_variant c.2772C>T p.Phe924Phe	ORF1ab	5
3037	C	T	São Paulo	synonymous_variant c.2772C>T p.Phe924Phe	ORF1ab	6
3267	C	T	Amazonas	missense_variant c.3002C>T p.Thr1001Ile	ORF1ab	3
3340	G	T	Alagoas	synonymous_variant c.3075G>T p.Val1025Val	ORF1ab	2
3340	G	T	Rio de Janeiro	synonymous_variant c.3075G>T p.Val1025Val	ORF1ab	1
3403	G	A	Rio Grande do Sul	synonymous_variant c.3138G>A p.Val1046Val	ORF1ab	2
3638	G	T	São Paulo	missense_variant c.3373G>T p.Gly1125Cys	ORF1ab	1
3662	A	C	Sao Paulo	missense_variant c.3397A>C p.Ser1133Arg	ORF1ab	1
3684	A	C	Rio de Janeiro	missense_variant c.3419A>C p.Gln1140Pro	ORF1ab	1
3698	C	T	Amazonas	missense_variant c.3433C>T p.Leu1145Phe	ORF1ab	1
3698	C	T	Rio Grande do Sul	missense_variant c.3433C>T p.Leu1145Phe	ORF1ab	1
3717	C	T	Rio de Janeiro	missense_variant c.3452C>T p.Ala1151Val	ORF1ab	1
3766	T	C	Bahia	synonymous_variant c.3501T>C p.Asp1167Asp	ORF1ab	1
3766	T	C	Parana	synonymous_variant c.3501T>C p.Asp1167Asp	ORF1ab	4
3766	T	C	Rio Grande do Sul	synonymous_variant c.3501T>C p.Asp1167Asp	ORF1ab	46
3766	T	C	Rio de Janeiro	synonymous_variant c.3501T>C p.Asp1167Asp	ORF1ab	1
3766	T	C	Sao Paulo	synonymous_variant c.3501T>C p.Asp1167Asp	ORF1ab	1
3766	T	C	São Paulo	synonymous_variant c.3501T>C p.Asp1167Asp	ORF1ab	1
3787	C	T	Rio Grande do Sul	synonymous_variant c.3522C>T p.Tyr1174Tyr	ORF1ab	2
3828	C	T	Amazonas	missense_variant c.3563C>T p.Ser1188Leu	ORF1ab	14
3861	T	C	Rio Grande do Sul	missense_variant c.3596T>C p.Val1199Ala	ORF1ab	1
4162	G	T	Sao Paulo	synonymous_variant c.3897G>T p.Val1299Val	ORF1ab	1
4331	C	T	Rio Grande do Sul	synonymous_variant c.4066C>T p.Leu1356Leu	ORF1ab	1
4400	C	T	Rio Grande do Sul	missense_variant c.4135C>T p.Leu1379Phe	ORF1ab	1
4423	C	T	Rio Grande do Sul	synonymous_variant c.4158C>T p.Arg1386Arg	ORF1ab	14
4679	C	T	São Paulo	missense_variant c.4414C>T p.Pro1472Ser	ORF1ab	1
4788	C	T	Rio de Janeiro	missense_variant c.4523C>T p.Ala1508Val	ORF1ab	1
4794	C	T	Rio Grande do Sul	missense_variant c.4529C>T p.Ser1510Phe	ORF1ab	1
4877	A	G	Rio Grande do Sul	missense_variant c.4612A>G p.Thr1538Ala	ORF1ab	1
4891	C	T	Rio Grande do Sul	synonymous_variant c.4626C>T p.Thr1542Thr	ORF1ab	1
4901	C	A	Sao Paulo	missense_variant c.4636C>A p.Leu1546Ile	ORF1ab	1
4963	G	C	São Paulo	missense_variant c.4698G>C p.Arg1566Ser	ORF1ab	1
4980	C	T	Rio Grande do Sul	missense_variant c.4715C>T p.Thr1572Ile	ORF1ab	1
5175	C	T	São Paulo	missense_variant c.4910C>T p.Thr1637Ile	ORF1ab	1
5206	G	T	Rio de Janeiro	missense_variant c.4941G>T p.Met1647Ile	ORF1ab	2
5239	C	T	Rio de Janeiro	synonymous_variant c.4974C>T p.Tyr1658Tyr	ORF1ab	1
5467	C	T	Rio Grande do Sul	synonymous_variant c.5202C>T p.Tyr1734Tyr	ORF1ab	1
5648	A	C	Amazonas	missense_variant c.5383A>C p.Lys1795Gln	ORF1ab	19
5654	C	T	Rio Grande do Sul	synonymous_variant c.5389C>T p.Leu1797Leu	ORF1ab	1
5953	G	A	Rio Grande do Sul	synonymous_variant c.5688G>A p.Leu1896Leu	ORF1ab	1
6120	C	T	Rio de Janeiro	missense_variant c.5855C>T p.Ser1952Leu	ORF1ab	1
6218	T	C	Rio Grande do Sul	synonymous_variant c.5953T>C p.Leu1985Leu	ORF1ab	4
6319	A	G	Amazonas	synonymous_variant c.6054A>G p.Pro2018Pro	ORF1ab	18
6361	C	T	Amazonas	synonymous_variant c.6096C>T p.Asp2032Asp	ORF1ab	1
6573	C	T	Sao Paulo	missense_variant c.6308C>T p.Ser2103Phe	ORF1ab	1
6573	C	T	São Paulo	missense_variant c.6308C>T p.Ser2103Phe	ORF1ab	2
6613	A	G	Amazonas	synonymous_variant c.6348A>G p.Val2116Val	ORF1ab	19
6661	T	C	Parana	synonymous_variant c.6396T>C p.Ser2132Ser	ORF1ab	1
6781	C	T	Rio de Janeiro	synonymous_variant c.6516C>T p.Phe2172Phe	ORF1ab	1
6843	C	T	Rio Grande do Sul	missense_variant c.6578C>T p.Ser2193Phe	ORF1ab	1
6936	C	T	Sao Paulo	missense_variant c.6671C>T p.Ser2224Phe	ORF1ab	1
7070	G	T	Rio de Janeiro	missense_variant c.6805G>T p.Gly2269Cys	ORF1ab	1
7070	G	T	Sao Paulo	missense_variant c.6805G>T p.Gly2269Cys	ORF1ab	1
7122	T	C	Rio de Janeiro	missense_variant c.6857T>C p.Ile2286Thr	ORF1ab	1
7479	A	G	Parana	missense_variant c.7214A>G p.Asn2405Ser	ORF1ab	1
7600	C	T	Amazonas	synonymous_variant c.7335C>T p.Cys2445Cys	ORF1ab	1
7600	C	T	Sao Paulo	synonymous_variant c.7335C>T p.Cys2445Cys	ORF1ab	1
7600	C	T	São Paulo	synonymous_variant c.7335C>T p.Cys2445Cys	ORF1ab	2
7636	A	G	Sao Paulo	synonymous_variant c.7371A>G p.Thr2457Thr	ORF1ab	1
7666	T	C	Rio de Janeiro	synonymous_variant c.7401T>C p.Asp2467Asp	ORF1ab	3
7756	G	T	Rio Grande do Sul	missense_variant c.7491G>T p.Lys2497Asn	ORF1ab	1
7834	C	T	Rio Grande do Sul	synonymous_variant c.7569C>T p.Asn2523Asn	ORF1ab	1
7840	C	T	Rio Grande do Sul	synonymous_variant c.7575C>T p.Asp2525Asp	ORF1ab	1
7851	C	T	Amazonas	missense_variant c.7586C>T p.Ala2529Val	ORF1ab	1
7851	C	T	Sao Paulo	missense_variant c.7586C>T p.Ala2529Val	ORF1ab	1
7851	C	T	São Paulo	missense_variant c.7586C>T p.Ala2529Val	ORF1ab	2
7923	C	T	Amazonas	missense_variant c.7658C>T p.Ser2553Phe	ORF1ab	1
7994	G	T	Rio Grande do Sul	missense_variant c.7729G>T p.Val2577Leu	ORF1ab	1
8155	A	G	Parana	synonymous_variant c.7890A>G p.Leu2630Leu	ORF1ab	1
8219	G	T	Parana	missense_variant c.7954G>T p.Val2652Phe	ORF1ab	1
8264	G	T	Parana	missense_variant c.7999G>T p.Gly2667Cys	ORF1ab	1
8408	G	A	Parana	missense_variant c.8143G>A p.Val2715Ile	ORF1ab	1
8408	G	A	Rio Grande do Sul	missense_variant c.8143G>A p.Val2715Ile	ORF1ab	1
8416	T	C	Rio Grande do Sul	synonymous_variant c.8151T>C p.Asp2717Asp	ORF1ab	1
8811	A	G	Rio Grande do Sul	missense_variant c.8546A>G p.Lys2849Arg	ORF1ab	10
9711	C	T	Rio Grande do Sul	missense_variant c.9446C>T p.Ser3149Phe	ORF1ab	1
9985	C	T	Parana	synonymous_variant c.9720C>T p.Asp3240Asp	ORF1ab	1
9985	C	T	Sao Paulo	synonymous_variant c.9720C>T p.Asp3240Asp	ORF1ab	1
10341	C	T	Rio Grande do Sul	missense_variant c.10076C>T p.Pro3359Leu	ORF1ab	1
10582	C	T	Amazonas	synonymous_variant c.10317C>T p.Asp3439Asp	ORF1ab	1
10667	T	G	Alagoas	missense_variant c.10402T>G p.Leu3468Val	ORF1ab	2
10667	T	G	Amazonas	missense_variant c.10402T>G p.Leu3468Val	ORF1ab	6
10667	T	G	Bahia	missense_variant c.10402T>G p.Leu3468Val	ORF1ab	1
10667	T	G	Paraiba	missense_variant c.10402T>G p.Leu3468Val	ORF1ab	3
10667	T	G	Parana	missense_variant c.10402T>G p.Leu3468Val	ORF1ab	5
10667	T	G	Rio Grande do Sul	missense_variant c.10402T>G p.Leu3468Val	ORF1ab	49
10667	T	G	Rio de Janeiro	missense_variant c.10402T>G p.Leu3468Val	ORF1ab	36
10667	T	G	Sao Paulo	missense_variant c.10402T>G p.Leu3468Val	ORF1ab	4
10667	T	G	São Paulo	missense_variant c.10402T>G p.Leu3468Val	ORF1ab	4
10802	C	T	Amazonas	synonymous_variant c.10537C>T p.Leu3513Leu	ORF1ab	1
10870	G	T	Rio Grande do Sul	synonymous_variant c.10605G>T p.Leu3535Leu	ORF1ab	1
11078	T	C	Amazonas	missense_variant c.10813T>C p.Phe3605Leu	ORF1ab	1
11078	T	C	Sao Paulo	missense_variant c.10813T>C p.Phe3605Leu	ORF1ab	1
11078	T	C	São Paulo	missense_variant c.10813T>C p.Phe3605Leu	ORF1ab	2
11083	G	T	Rio Grande do Sul	missense_variant c.10818G>T p.Leu3606Phe	ORF1ab	2
11083	G	T	Rio de Janeiro	missense_variant c.10818G>T p.Leu3606Phe	ORF1ab	1
11109	C	T	Rio de Janeiro	missense_variant c.10844C>T p.Ala3615Val	ORF1ab	2
11287	GTCTGGTTTT	G	Amazonas	conservative_inframe_deletion c.11023_11031delTCTGGTTTT p.Ser3675_Phe3677del	ORF1ab	19
11335	G	T	Alagoas	synonymous_variant c.11070G>T p.Val3690Val	ORF1ab	1
11410	G	A	Rio Grande do Sul	synonymous_variant c.11145G>A p.Leu3715Leu	ORF1ab	1
11455	C	T	Rio Grande do Sul	synonymous_variant c.11190C>T p.Ala3730Ala	ORF1ab	1
11514	C	T	Rio de Janeiro	missense_variant c.11249C>T p.Thr3750Ile	ORF1ab	2
11518	C	T	Rio de Janeiro	synonymous_variant c.11253C>T p.Val3751Val	ORF1ab	1
11824	C	T	Alagoas	synonymous_variant c.11559C>T p.Ile3853Ile	ORF1ab	2
11824	C	T	Amazonas	synonymous_variant c.11559C>T p.Ile3853Ile	ORF1ab	6
11824	C	T	Bahia	synonymous_variant c.11559C>T p.Ile3853Ile	ORF1ab	1
11824	C	T	Paraiba	synonymous_variant c.11559C>T p.Ile3853Ile	ORF1ab	3
11824	C	T	Parana	synonymous_variant c.11559C>T p.Ile3853Ile	ORF1ab	5
11824	C	T	Rio Grande do Sul	synonymous_variant c.11559C>T p.Ile3853Ile	ORF1ab	49
11824	C	T	Rio de Janeiro	synonymous_variant c.11559C>T p.Ile3853Ile	ORF1ab	36
11824	C	T	Sao Paulo	synonymous_variant c.11559C>T p.Ile3853Ile	ORF1ab	4
11824	C	T	São Paulo	synonymous_variant c.11559C>T p.Ile3853Ile	ORF1ab	4
11866	C	T	Rio de Janeiro	synonymous_variant c.11601C>T p.Cys3867Cys	ORF1ab	2
11963	T	C	Rio Grande do Sul	synonymous_variant c.11698T>C p.Leu3900Leu	ORF1ab	1
12053	C	T	Alagoas	missense_variant c.11788C>T p.Leu3930Phe	ORF1ab	2
12053	C	T	Amazonas	missense_variant c.11788C>T p.Leu3930Phe	ORF1ab	6
12053	C	T	Bahia	missense_variant c.11788C>T p.Leu3930Phe	ORF1ab	1
12053	C	T	Paraiba	missense_variant c.11788C>T p.Leu3930Phe	ORF1ab	3
12053	C	T	Parana	missense_variant c.11788C>T p.Leu3930Phe	ORF1ab	5
12053	C	T	Rio Grande do Sul	missense_variant c.11788C>T p.Leu3930Phe	ORF1ab	49
12053	C	T	Rio de Janeiro	missense_variant c.11788C>T p.Leu3930Phe	ORF1ab	36
12053	C	T	Sao Paulo	missense_variant c.11788C>T p.Leu3930Phe	ORF1ab	4
12053	C	T	São Paulo	missense_variant c.11788C>T p.Leu3930Phe	ORF1ab	5
12073	C	T	Rio de Janeiro	synonymous_variant c.11808C>T p.Asp3936Asp	ORF1ab	2
12076	C	T	Alagoas	synonymous_variant c.11811C>T p.Asn3937Asn	ORF1ab	1
12076	C	T	Amazonas	synonymous_variant c.11811C>T p.Asn3937Asn	ORF1ab	1
12325	C	T	Rio de Janeiro	synonymous_variant c.12060C>T p.Asp4020Asp	ORF1ab	1
12488	C	T	Rio Grande do Sul	missense_variant c.12223C>T p.Pro4075Ser	ORF1ab	1
12514	G	T	Amazonas	synonymous_variant c.12249G>T p.Thr4083Thr	ORF1ab	1
12514	G	T	Rio Grande do Sul	synonymous_variant c.12249G>T p.Thr4083Thr	ORF1ab	1
12661	G	A	Rio Grande do Sul	synonymous_variant c.12396G>A p.Arg4132Arg	ORF1ab	1
12741	C	T	Parana	missense_variant c.12476C>T p.Thr4159Ile	ORF1ab	1
12741	C	T	Rio Grande do Sul	missense_variant c.12476C>T p.Thr4159Ile	ORF1ab	1
12769	G	T	Rio de Janeiro	synonymous_variant c.12504G>T p.Ala4168Ala	ORF1ab	3
12778	C	T	Amazonas	synonymous_variant c.12513C>T p.Tyr4171Tyr	ORF1ab	18
12786	C	T	São Paulo	missense_variant c.12521C>T p.Thr4174Ile	ORF1ab	1
12964	A	G	Alagoas	synonymous_variant c.12699A>G p.Gly4233Gly	ORF1ab	2
12964	A	G	Amazonas	synonymous_variant c.12699A>G p.Gly4233Gly	ORF1ab	5
12964	A	G	Bahia	synonymous_variant c.12699A>G p.Gly4233Gly	ORF1ab	1
12964	A	G	Paraiba	synonymous_variant c.12699A>G p.Gly4233Gly	ORF1ab	3
12964	A	G	Parana	synonymous_variant c.12699A>G p.Gly4233Gly	ORF1ab	4
12964	A	G	Rio Grande do Sul	synonymous_variant c.12699A>G p.Gly4233Gly	ORF1ab	49
12964	A	G	Rio de Janeiro	synonymous_variant c.12699A>G p.Gly4233Gly	ORF1ab	30
12964	A	G	Sao Paulo	synonymous_variant c.12699A>G p.Gly4233Gly	ORF1ab	3
12964	A	G	São Paulo	synonymous_variant c.12699A>G p.Gly4233Gly	ORF1ab	4
13204	A	G	São Paulo	synonymous_variant c.12939A>G p.Glu4313Glu	ORF1ab	1
13487	C	T	Rio Grande do Sul	stop_gained c.13222C>T p.Gln4408*	ORF1ab	1
13647	C	T	Parana	missense_variant c.13382C>T p.Thr4461Ile	ORF1ab	1
13647	C	T	Rio Grande do Sul	missense_variant c.13382C>T p.Thr4461Ile	ORF1ab	2
13647	C	T	Sao Paulo	missense_variant c.13382C>T p.Thr4461Ile	ORF1ab	1
13860	C	T	Amazonas	missense_variant c.13595C>T p.Thr4532Ile	ORF1ab	18
13911	C	T	Rio Grande do Sul	missense_variant c.13646C>T p.Ser4549Leu	ORF1ab	1
13923	C	T	Rio Grande do Sul	missense_variant c.13658C>T p.Thr4553Ile	ORF1ab	1
13923	C	T	Rio de Janeiro	missense_variant c.13658C>T p.Thr4553Ile	ORF1ab	1
13923	C	T	Sao Paulo	missense_variant c.13658C>T p.Thr4553Ile	ORF1ab	1
13923	C	T	São Paulo	missense_variant c.13658C>T p.Thr4553Ile	ORF1ab	2
13945	C	G	Rio Grande do Sul	synonymous_variant c.13680C>G p.Thr4560Thr	ORF1ab	7
13960	G	A	Rio Grande do Sul	synonymous_variant c.13695G>A p.Ala4565Ala	ORF1ab	1
13975	G	A	Rio de Janeiro	stop_retained_variant c.13710G>A p.Ter4570Ter	ORF1ab	1
13994	C	T	Parana	missense_variant c.13729C>T p.Leu4577Phe	ORF1ab	1
14235	C	T	Rio de Janeiro	missense_variant c.13970C>T p.Thr4657Ile	ORF1ab	1
14313	T	C	Rio de Janeiro	missense_variant c.14048T>C p.Ile4683Thr	ORF1ab	4
14408	C	T	Alagoas	synonymous_variant c.14143C>T p.Leu4715Leu	ORF1ab	2
14408	C	T	Amazonas	synonymous_variant c.14143C>T p.Leu4715Leu	ORF1ab	26
14408	C	T	Bahia	synonymous_variant c.14143C>T p.Leu4715Leu	ORF1ab	1
14408	C	T	Paraiba	synonymous_variant c.14143C>T p.Leu4715Leu	ORF1ab	3
14408	C	T	Parana	synonymous_variant c.14143C>T p.Leu4715Leu	ORF1ab	5
14408	C	T	Rio Grande do Sul	synonymous_variant c.14143C>T p.Leu4715Leu	ORF1ab	50
14408	C	T	Rio de Janeiro	synonymous_variant c.14143C>T p.Leu4715Leu	ORF1ab	36
14408	C	T	Sao Paulo	synonymous_variant c.14143C>T p.Leu4715Leu	ORF1ab	5
14408	C	T	São Paulo	synonymous_variant c.14143C>T p.Leu4715Leu	ORF1ab	6
14862	A	G	Rio Grande do Sul	missense_variant c.14597A>G p.Lys4866Arg	ORF1ab	1
14870	A	C	Amazonas	missense_variant c.14605A>C p.Ile4869Leu	ORF1ab	1
14870	A	C	Rio Grande do Sul	missense_variant c.14605A>C p.Ile4869Leu	ORF1ab	1
14925	C	T	Rio Grande do Sul	missense_variant c.14660C>T p.Ser4887Leu	ORF1ab	1
15540	C	T	Rio de Janeiro	missense_variant c.15275C>T p.Ser5092Leu	ORF1ab	2
15720	C	T	Rio de Janeiro	missense_variant c.15455C>T p.Thr5152Met	ORF1ab	4
15906	G	T	Parana	missense_variant c.15641G>T p.Arg5214Met	ORF1ab	1
16293	C	T	Parana	missense_variant c.16028C>T p.Ala5343Val	ORF1ab	1
16362	C	T	Amazonas	missense_variant c.16097C>T p.Ser5366Phe	ORF1ab	1
16394	C	T	Amazonas	stop_gained c.16129C>T p.Gln5377*	ORF1ab	3
16626	C	T	Amazonas	missense_variant c.16361C>T p.Ser5454Leu	ORF1ab	1
16883	C	A	Amazonas	missense_variant c.16618C>A p.Leu5540Ile	ORF1ab	1
16929	A	C	Rio de Janeiro	missense_variant c.16664A>C p.Gln5555Pro	ORF1ab	1
16977	T	A	São Paulo	stop_gained c.16712T>A p.Leu5571*	ORF1ab	1
17259	G	T	Amazonas	missense_variant c.16994G>T p.Ser5665Ile	ORF1ab	19
17322	A	T	Amazonas	missense_variant c.17057A>T p.His5686Leu	ORF1ab	1
17393	T	C	Rio Grande do Sul	synonymous_variant c.17128T>C p.Leu5710Leu	ORF1ab	1
17514	T	C	Parana	missense_variant c.17249T>C p.Val5750Ala	ORF1ab	1
17550	C	T	Rio Grande do Sul	missense_variant c.17285C>T p.Ser5762Leu	ORF1ab	1
17593	A	G	Rio de Janeiro	stop_lost c.17328A>G p.Ter5776Trpext*?	ORF1ab	1
18225	G	T	Sao Paulo	stop_lost c.17960G>T p.Ter5987Leuext*?	ORF1ab	1
18322	C	T	Rio Grande do Sul	synonymous_variant c.18057C>T p.Val6019Val	ORF1ab	1
18326	C	T	Rio de Janeiro	synonymous_variant c.18061C>T p.Leu6021Leu	ORF1ab	1
18681	C	T	Rio Grande do Sul	missense_variant c.18416C>T p.Pro6139Leu	ORF1ab	1
18747	C	T	Rio de Janeiro	missense_variant c.18482C>T p.Ser6161Phe	ORF1ab	1
19032	C	T	Rio Grande do Sul	missense_variant c.18767C>T p.Thr6256Ile	ORF1ab	2
19185	C	T	Rio Grande do Sul	missense_variant c.18920C>T p.Ala6307Val	ORF1ab	2
19269	C	T	Rio Grande do Sul	missense_variant c.19004C>T p.Thr6335Ile	ORF1ab	1
19366	C	T	Amazonas	synonymous_variant c.19101C>T p.Tyr6367Tyr	ORF1ab	1
19524	C	T	Amazonas	missense_variant c.19259C>T p.Ser6420Leu	ORF1ab	1
19542	G	T	Rio Grande do Sul	stop_lost c.19277G>T p.Ter6426Leuext*?	ORF1ab	6
19602	C	T	Sao Paulo	missense_variant c.19337C>T p.Thr6446Ile	ORF1ab	1
19602	C	T	São Paulo	missense_variant c.19337C>T p.Thr6446Ile	ORF1ab	2
19645	G	T	Rio Grande do Sul	missense_variant c.19380G>T p.Met6460Ile	ORF1ab	1
19656	G	T	Sao Paulo	missense_variant c.19391G>T p.Arg6464Met	ORF1ab	1
19656	G	T	São Paulo	missense_variant c.19391G>T p.Arg6464Met	ORF1ab	2
20104	C	T	Rio Grande do Sul	synonymous_variant c.19839C>T p.Val6613Val	ORF1ab	1
20234	C	T	Rio Grande do Sul	missense_variant c.19969C>T p.Pro6657Ser	ORF1ab	2
20235	C	T	Rio de Janeiro	missense_variant c.19970C>T p.Pro6657Leu	ORF1ab	1
20762	C	T	Parana	missense_variant c.20497C>T p.His6833Tyr	ORF1ab	1
20805	A	G	Rio de Janeiro	missense_variant c.20540A>G p.Asn6847Ser	ORF1ab	1
20853	G	T	Rio de Janeiro	stop_lost c.20588G>T p.Ter6863Leuext*?	ORF1ab	1
20995	G	T	São Paulo	missense_variant c.20730G>T p.Leu6910Phe	ORF1ab	1
21077	C	T	Rio Grande do Sul	stop_gained c.20812C>T p.Gln6938*	ORF1ab	1
21123	G	T	Rio Grande do Sul	missense_variant c.20858G>T p.Gly6953Val	ORF1ab	2
21123	G	T	Rio de Janeiro	missense_variant c.20858G>T p.Gly6953Val	ORF1ab	2
21220	G	T	Rio Grande do Sul	synonymous_variant c.20955G>T p.Ser6985Ser	ORF1ab	1
21249	G	T	Rio de Janeiro	stop_lost c.20984G>T p.Ter6995Leuext*?	ORF1ab	1
21575	C	T	Rio Grande do Sul	missense_variant c.13C>T p.Leu5Phe	S	1
21575	C	T	Rio de Janeiro	missense_variant c.13C>T p.Leu5Phe	S	1
21575	C	T	São Paulo	missense_variant c.13C>T p.Leu5Phe	S	1
21597	C	T	Rio de Janeiro	missense_variant c.35C>T p.Ser12Phe	S	2
21614	C	T	Amazonas	missense_variant c.52C>T p.Leu18Phe	S	19
21621	C	A	Amazonas	missense_variant c.59C>A p.Thr20Asn	S	19
21638	C	T	Amazonas	missense_variant c.76C>T p.Pro26Ser	S	18
21638	CCTGC	TCTGT	Amazonas	missense_variant c.76_80delCCTGCinsTCTGT p.ProAla26SerVal	S	1
21648	C	T	Rio de Janeiro	missense_variant c.86C>T p.Thr29Ile	S	1
21974	G	T	Amazonas	missense_variant c.412G>T p.Asp138Tyr	S	19
22132	G	T	Amazonas	missense_variant c.570G>T p.Arg190Ser	S	18
22444	C	T	Rio Grande do Sul	synonymous_variant c.882C>T p.Asp294Asp	S	1
22687	C	T	Rio Grande do Sul	synonymous_variant c.1125C>T p.Ser375Ser	S	1
22747	C	A	Parana	synonymous_variant c.1185C>A p.Val395Val	S	1
22747	C	A	Rio Grande do Sul	synonymous_variant c.1185C>A p.Val395Val	S	1
22792	C	T	Rio Grande do Sul	synonymous_variant c.1230C>T p.Ile410Ile	S	1
22812	A	C	Amazonas	missense_variant c.1250A>C p.Lys417Thr	S	19
22987	C	A	Rio Grande do Sul	synonymous_variant c.1425C>A p.Ala475Ala	S	1
22987	C	T	Amazonas	synonymous_variant c.1425C>T p.Ala475Ala	S	1
23009	GTTG	TTTA	Rio Grande do Sul	missense_variant c.1447_1450delGTTGinsTTTA p.ValGlu483PheLys	S	1
23012	G	A	Alagoas	missense_variant c.1450G>A p.Glu484Lys	S	2
23012	G	A	Amazonas	missense_variant c.1450G>A p.Glu484Lys	S	26
23012	G	A	Bahia	missense_variant c.1450G>A p.Glu484Lys	S	1
23012	G	A	Paraiba	missense_variant c.1450G>A p.Glu484Lys	S	3
23012	G	A	Parana	missense_variant c.1450G>A p.Glu484Lys	S	5
23012	G	A	Rio Grande do Sul	missense_variant c.1450G>A p.Glu484Lys	S	49
23012	G	A	Rio de Janeiro	missense_variant c.1450G>A p.Glu484Lys	S	36
23012	G	A	Sao Paulo	missense_variant c.1450G>A p.Glu484Lys	S	5
23012	G	A	São Paulo	missense_variant c.1450G>A p.Glu484Lys	S	6
23063	A	T	Amazonas	missense_variant c.1501A>T p.Asn501Tyr	S	19
23255	T	C	Rio de Janeiro	missense_variant c.1693T>C p.Phe565Leu	S	7
23277	C	T	Rio Grande do Sul	missense_variant c.1715C>T p.Thr572Ile	S	1
23403	A	G	Alagoas	missense_variant c.1841A>G p.Asp614Gly	S	2
23403	A	G	Amazonas	missense_variant c.1841A>G p.Asp614Gly	S	26
23403	A	G	Bahia	missense_variant c.1841A>G p.Asp614Gly	S	1
23403	A	G	Paraiba	missense_variant c.1841A>G p.Asp614Gly	S	3
23403	A	G	Parana	missense_variant c.1841A>G p.Asp614Gly	S	5
23403	A	G	Rio Grande do Sul	missense_variant c.1841A>G p.Asp614Gly	S	50
23403	A	G	Rio de Janeiro	missense_variant c.1841A>G p.Asp614Gly	S	36
23403	A	G	Sao Paulo	missense_variant c.1841A>G p.Asp614Gly	S	5
23403	A	G	São Paulo	missense_variant c.1841A>G p.Asp614Gly	S	6
23438	G	T	Rio Grande do Sul	missense_variant c.1876G>T p.Ala626Ser	S	2
23438	G	T	São Paulo	missense_variant c.1876G>T p.Ala626Ser	S	1
23442	A	G	Rio Grande do Sul	missense_variant c.1880A>G p.Asp627Gly	S	1
23525	C	T	Amazonas	missense_variant c.1963C>T p.His655Tyr	S	18
23625	C	T	Amazonas	missense_variant c.2063C>T p.Ala688Val	S	3
24023	C	T	Sao Paulo	synonymous_variant c.2461C>T p.Leu821Leu	S	1
24098	G	T	Rio de Janeiro	missense_variant c.2536G>T p.Ala846Ser	S	2
24130	C	T	Rio Grande do Sul	synonymous_variant c.2568C>T p.Asn856Asn	S	1
24197	G	T	Sao Paulo	missense_variant c.2635G>T p.Ala879Ser	S	1
24237	C	T	São Paulo	missense_variant c.2675C>T p.Ala892Val	S	1
24348	G	T	Paraiba	missense_variant c.2786G>T p.Ser929Ile	S	1
24642	C	T	Amazonas	missense_variant c.3080C>T p.Thr1027Ile	S	19
24905	A	G	Rio Grande do Sul	missense_variant c.3343A>G p.Ile1115Val	S	1
25088	G	T	Alagoas	missense_variant c.3526G>T p.Val1176Phe	S	2
25088	G	T	Amazonas	missense_variant c.3526G>T p.Val1176Phe	S	25
25088	G	T	Bahia	missense_variant c.3526G>T p.Val1176Phe	S	1
25088	G	T	Paraiba	missense_variant c.3526G>T p.Val1176Phe	S	3
25088	G	T	Parana	missense_variant c.3526G>T p.Val1176Phe	S	5
25088	G	T	Rio Grande do Sul	missense_variant c.3526G>T p.Val1176Phe	S	49
25088	G	T	Rio de Janeiro	missense_variant c.3526G>T p.Val1176Phe	S	36
25088	G	T	Sao Paulo	missense_variant c.3526G>T p.Val1176Phe	S	4
25088	G	T	São Paulo	missense_variant c.3526G>T p.Val1176Phe	S	4
25117	C	T	Rio de Janeiro	synonymous_variant c.3555C>T p.Arg1185Arg	S	4
25246	A	T	Amazonas	synonymous_variant c.3684A>T p.Val1228Val	S	1
25275	C	T	Rio de Janeiro	missense_variant c.3713C>T p.Thr1238Ile	S	1
25349	C	T	Rio Grande do Sul	missense_variant c.3787C>T p.Pro1263Ser	S	1
25350	C	T	Rio de Janeiro	missense_variant c.3788C>T p.Pro1263Leu	S	1
25427	C	T	Rio de Janeiro	missense_variant c.35C>T p.Thr12Ile	ORF3a	1
25471	G	T	Rio Grande do Sul	missense_variant c.79G>T p.Asp27Tyr	ORF3a	1
25522	G	A	Rio de Janeiro	missense_variant c.130G>A p.Gly44Arg	ORF3a	3
25546	C	T	Rio Grande do Sul	missense_variant c.154C>T p.Leu52Phe	ORF3a	1
25575	A	G	Rio de Janeiro	synonymous_variant c.183A>G p.Lys61Lys	ORF3a	4
25584	C	G	Rio de Janeiro	synonymous_variant c.192C>G p.Thr64Thr	ORF3a	1
25613	C	G	Rio de Janeiro	missense_variant c.221C>G p.Ser74Cys	ORF3a	4
25620	T	C	Rio de Janeiro	synonymous_variant c.228T>C p.Gly76Gly	ORF3a	1
25658	C	T	Rio Grande do Sul	missense_variant c.266C>T p.Thr89Ile	ORF3a	1
25687	G	T	Rio Grande do Sul	missense_variant c.295G>T p.Ala99Ser	ORF3a	1
25710	C	T	Sao Paulo	synonymous_variant c.318C>T p.Leu106Leu	ORF3a	1
25801	A	T	Rio de Janeiro	missense_variant c.409A>T p.Asn137Tyr	ORF3a	1
25844	C	T	Amazonas	missense_variant c.452C>T p.Thr151Ile	ORF3a	1
25844	C	T	Rio Grande do Sul	missense_variant c.452C>T p.Thr151Ile	ORF3a	1
25886	C	A	Parana	missense_variant c.494C>A p.Ser165Tyr	ORF3a	1
25906	G	T	Rio Grande do Sul	missense_variant c.514G>T p.Gly172Cys	ORF3a	1
25983	A	G	Rio de Janeiro	synonymous_variant c.591A>G p.Val197Val	ORF3a	1
25996	G	T	São Paulo	missense_variant c.604G>T p.Val202Leu	ORF3a	1
26028	C	T	Rio Grande do Sul	synonymous_variant c.636C>T p.Tyr212Tyr	ORF3a	2
26058	C	T	Rio de Janeiro	synonymous_variant c.666C>T p.Asp222Asp	ORF3a	1
26060	C	T	Rio Grande do Sul	missense_variant c.668C>T p.Thr223Ile	ORF3a	1
26149	T	C	Amazonas	missense_variant c.757T>C p.Ser253Pro	ORF3a	19
26151	C	T	São Paulo	synonymous_variant c.759C>T p.Ser253Ser	ORF3a	1
26157	TGTTA	T	Rio Grande do Sul	frameshift_variant c.766_769delGTTA p.Val256fs	ORF3a	1
26159	TTAATCCAG	T	Rio Grande do Sul	frameshift_variant c.772_779delCCAGTAAT p.Pro258fs	ORF3a	1
26299	C	T	Rio Grande do Sul	missense_variant c.55C>T p.Leu19Phe	E	1
26526	G	T	Rio Grande do Sul	missense_variant c.4G>T p.Ala2Ser	M	2
26589	G	T	São Paulo	missense_variant c.67G>T p.Val23Leu	M	1
26684	C	T	Rio Grande do Sul	synonymous_variant c.162C>T p.Leu54Leu	M	1
26822	C	T	Rio de Janeiro	synonymous_variant c.300C>T p.Phe100Phe	M	1
26895	C	T	São Paulo	missense_variant c.373C>T p.His125Tyr	M	1
26951	G	T	Rio Grande do Sul	synonymous_variant c.429G>T p.Val143Val	M	1
27112	G	C	Rio Grande do Sul	missense_variant c.590G>C p.Ser197Thr	M	1
27281	G	T	Rio Grande do Sul	missense_variant c.80G>T p.Trp27Leu	ORF6	1
27297	C	T	Amazonas	synonymous_variant c.96C>T p.Ile32Ile	ORF6	1
27299	T	C	Amazonas	missense_variant c.98T>C p.Ile33Thr	ORF6	1
27299	T	C	Sao Paulo	missense_variant c.98T>C p.Ile33Thr	ORF6	1
27299	T	C	São Paulo	missense_variant c.98T>C p.Ile33Thr	ORF6	2
27380	T	C	Amazonas	missense_variant c.179T>C p.Ile60Thr	ORF6	1
27456	A	C	São Paulo	missense_variant c.63A>C p.Gln21His	ORF7a	1
27630	C	T	Rio de Janeiro	synonymous_variant c.237C>T p.Ala79Ala	ORF7a	1
27708	G	A	Amazonas	synonymous_variant c.315G>A p.Ala105Ala	ORF7a	1
27804	C	T	Rio Grande do Sul	synonymous_variant c.49C>T p.Leu17Leu	ORF7b	2
27804	C	T	Rio de Janeiro	synonymous_variant c.49C>T p.Leu17Leu	ORF7b	2
27853	A	C	Amazonas	missense_variant c.98A>C p.Glu33Ala	ORF7b	1
27853	A	C	Sao Paulo	missense_variant c.98A>C p.Glu33Ala	ORF7b	1
27853	A	C	São Paulo	missense_variant c.98A>C p.Glu33Ala	ORF7b	2
27862	A	G	Rio Grande do Sul	missense_variant c.107A>G p.Asp36Gly	ORF7b	1
28010	T	G	Amazonas	missense_variant c.117T>G p.Ile39Met	ORF8	1
28167	G	A	Amazonas	missense_variant c.274G>A p.Glu92Lys	ORF8	19
28245	T	C	Bahia	synonymous_variant c.352T>C p.Leu118Leu	ORF8	1
28253	C	T	Alagoas	synonymous_variant c.360C>T p.Phe120Phe	ORF8	2
28253	C	T	Amazonas	synonymous_variant c.360C>T p.Phe120Phe	ORF8	6
28253	C	T	Bahia	synonymous_variant c.360C>T p.Phe120Phe	ORF8	1
28253	C	T	Paraiba	synonymous_variant c.360C>T p.Phe120Phe	ORF8	1
28253	C	T	Parana	synonymous_variant c.360C>T p.Phe120Phe	ORF8	5
28253	C	T	Rio Grande do Sul	synonymous_variant c.360C>T p.Phe120Phe	ORF8	50
28253	C	T	Rio de Janeiro	synonymous_variant c.360C>T p.Phe120Phe	ORF8	33
28253	C	T	Sao Paulo	synonymous_variant c.360C>T p.Phe120Phe	ORF8	4
28253	C	T	São Paulo	synonymous_variant c.360C>T p.Phe120Phe	ORF8	3
28253	CA	TC	Paraiba	missense_variant c.360_361delCAinsTC p.Ile121Leu	ORF8	2
28253	CA	TC	Rio de Janeiro	missense_variant c.360_361delCAinsTC p.Ile121Leu	ORF8	3
28253	CA	TC	São Paulo	missense_variant c.360_361delCAinsTC p.Ile121Leu	ORF8	1
28320	C	T	Amazonas	missense_variant c.47C>T p.Thr16Met	N	1
28378	G	T	Rio de Janeiro	synonymous_variant c.105G>T p.Ala35Ala	N	4
28411	CAAT	C	Rio Grande do Sul	disruptive_inframe_deletion c.143_145delATA p.Asn48del	N	1
28512	C	G	Amazonas	missense_variant c.239C>G p.Pro80Arg	N	19
28628	G	T	Alagoas	missense_variant c.355G>T p.Ala119Ser	N	2
28628	G	T	Amazonas	missense_variant c.355G>T p.Ala119Ser	N	7
28628	G	T	Bahia	missense_variant c.355G>T p.Ala119Ser	N	1
28628	G	T	Paraiba	missense_variant c.355G>T p.Ala119Ser	N	3
28628	G	T	Parana	missense_variant c.355G>T p.Ala119Ser	N	5
28628	G	T	Rio Grande do Sul	missense_variant c.355G>T p.Ala119Ser	N	50
28628	G	T	Rio de Janeiro	missense_variant c.355G>T p.Ala119Ser	N	36
28628	G	T	Sao Paulo	missense_variant c.355G>T p.Ala119Ser	N	4
28628	G	T	São Paulo	missense_variant c.355G>T p.Ala119Ser	N	4
28724	C	T	Amazonas	missense_variant c.451C>T p.Pro151Ser	N	1
28724	C	T	Paraiba	missense_variant c.451C>T p.Pro151Ser	N	1
28725	C	T	Amazonas	missense_variant c.452C>T p.Pro151Leu	N	1
28798	G	A	Rio de Janeiro	synonymous_variant c.525G>A p.Gly175Gly	N	1
28804	A	G	Rio de Janeiro	synonymous_variant c.531A>G p.Arg177Arg	N	1
28855	A	G	Rio Grande do Sul	synonymous_variant c.582A>G p.Ser194Ser	N	2
28877	AGTAGGG	TCTAAAC	Amazonas	missense_variant c.604_610delAGTAGGGinsTCTAAAC p.ArgGly203LysArg	N	19
28881	GGG	AAC	Alagoas	missense_variant c.608_610delGGGinsAAC p.ArgGly203LysArg	N	2
28881	GGG	AAC	Amazonas	missense_variant c.608_610delGGGinsAAC p.ArgGly203LysArg	N	7
28881	GGG	AAC	Bahia	missense_variant c.608_610delGGGinsAAC p.ArgGly203LysArg	N	1
28881	GGG	AAC	Paraiba	missense_variant c.608_610delGGGinsAAC p.ArgGly203LysArg	N	3
28881	GGG	AAC	Parana	missense_variant c.608_610delGGGinsAAC p.ArgGly203LysArg	N	5
28881	GGG	AAC	Rio Grande do Sul	missense_variant c.608_610delGGGinsAAC p.ArgGly203LysArg	N	50
28881	GGG	AAC	Rio de Janeiro	missense_variant c.608_610delGGGinsAAC p.ArgGly203LysArg	N	36
28881	GGG	AAC	Sao Paulo	missense_variant c.608_610delGGGinsAAC p.ArgGly203LysArg	N	5
28881	GGG	AAC	São Paulo	missense_variant c.608_610delGGGinsAAC p.ArgGly203LysArg	N	6
28892	C	T	Bahia	missense_variant c.619C>T p.Pro207Ser	N	1
28905	C	T	Rio Grande do Sul	missense_variant c.632C>T p.Ala211Val	N	1
28939	G	T	Amazonas	synonymous_variant c.666G>T p.Leu222Leu	N	1
28975	G	T	Alagoas	missense_variant c.702G>T p.Met234Ile	N	2
28975	G	T	Amazonas	missense_variant c.702G>T p.Met234Ile	N	6
28975	G	T	Bahia	missense_variant c.702G>T p.Met234Ile	N	1
28975	G	T	Paraiba	missense_variant c.702G>T p.Met234Ile	N	3
28975	G	T	Parana	missense_variant c.702G>T p.Met234Ile	N	5
28975	G	T	Rio Grande do Sul	missense_variant c.702G>T p.Met234Ile	N	50
28975	G	T	Rio de Janeiro	missense_variant c.702G>T p.Met234Ile	N	36
28975	G	T	Sao Paulo	missense_variant c.702G>T p.Met234Ile	N	4
28975	G	T	São Paulo	missense_variant c.702G>T p.Met234Ile	N	4
28985	G	T	Rio Grande do Sul	missense_variant c.712G>T p.Gly238Cys	N	1
28985	G	T	Rio de Janeiro	missense_variant c.712G>T p.Gly238Cys	N	1
28985	G	T	Sao Paulo	missense_variant c.712G>T p.Gly238Cys	N	1
28985	G	T	São Paulo	missense_variant c.712G>T p.Gly238Cys	N	2
29073	C	T	Amazonas	missense_variant c.800C>T p.Ala267Val	N	1
29095	C	T	Rio de Janeiro	synonymous_variant c.822C>T p.Phe274Phe	N	1
29109	C	T	São Paulo	missense_variant c.836C>T p.Pro279Leu	N	1
29148	T	C	Amazonas	missense_variant c.875T>C p.Ile292Thr	N	1
29148	T	C	Sao Paulo	missense_variant c.875T>C p.Ile292Thr	N	1
29148	T	C	São Paulo	missense_variant c.875T>C p.Ile292Thr	N	2
29294	G	T	Rio Grande do Sul	missense_variant c.1021G>T p.Asp341Tyr	N	1
29311	C	T	Rio Grande do Sul	synonymous_variant c.1038C>T p.Phe346Phe	N	1
29402	G	T	Rio Grande do Sul	missense_variant c.1129G>T p.Asp377Tyr	N	1
29474	G	T	Rio Grande do Sul	missense_variant c.1201G>T p.Asp401Tyr	N	1
29477	G	T	Rio Grande do Sul	missense_variant c.1204G>T p.Asp402Tyr	N	1
29670	C	T	Amazonas	missense_variant c.113C>T p.Thr38Ile	ORF10	1
29690	G	T	Rio de Janeiro	intergenic_region n.29690G>T	-	2
29722	C	T	Sao Paulo	intergenic_region n.29722C>T	-	1
29722	C	T	São Paulo	intergenic_region n.29722C>T	-	2
29737	G	T	Rio de Janeiro	intergenic_region n.29737G>T	-	1
29743	C	T	Rio Grande do Sul	intergenic_region n.29743C>T	-	1
29754	C	T	Amazonas	intergenic_region n.29754C>T	-	2
29754	C	T	Bahia	intergenic_region n.29754C>T	-	1
29754	C	T	Rio Grande do Sul	intergenic_region n.29754C>T	-	45
29754	C	T	Rio de Janeiro	intergenic_region n.29754C>T	-	34
29754	C	T	Sao Paulo	intergenic_region n.29754C>T	-	1
29754	C	T	São Paulo	intergenic_region n.29754C>T	-	2
29777	G	T	Rio de Janeiro	intergenic_region n.29777G>T	-	1

### Sheet: Transitions
		Position	NC045512	Conserved bases	Transitions
	5’ UTR	4	A	132	2
		5	A	133	1
		12	A	133	1
		25	T	133	1
		100	C	24	110
		124	G	133	1
		241	C	0	134
ORF1ab	NSP1	556	C	130	4
		733	T	115	19
		774	C	133	1
	NSP2	843	C	133	1
		1055	G	133	1
		1218	C	132	2
		1344	T	133	1
		1521	A	132	2
		1585	A	132	2
		1616	C	133	1
		1691	A	133	1
		1811	G	133	1
		1820	G	132	2
		2061	C	133	1
		2085	A	133	1
		2094	C	132	2
		2143	C	133	1
		2485	C	133	1
		2639	G	133	1
	NSP3	2745	A	133	1
		2749	C	116	18
		2879	G	133	1
		2973	C	133	1
		3037	C	1	133
		3267	C	131	3
		3403	G	132	2
		3698	C	132	2
		3717	C	133	1
		3766	T	80	54
		3787	C	132	2
		3828	C	115	19
		3861	T	133	1
		4331	C	133	1
		4400	C	133	1
		4423	C	120	14
		4679	C	133	1
		4788	C	133	1
		4794	C	133	1
		4877	A	133	1
		4891	C	133	1
		4980	C	133	1
		5175	C	133	1
		5239	C	133	1
		5467	C	133	1
		5654	C	133	1
		5953	G	133	1
		6120	C	133	1
		6218	T	130	4
		6319	A	116	18
		6361	C	133	1
		6573	C	131	3
		6613	A	115	19
		6661	T	133	1
		6781	C	133	1
		6843	C	133	1
		6936	C	133	1
		7122	T	133	1
		7479	A	133	1
		7600	C	130	4
		7636	A	133	1
		7666	T	131	3
		7834	C	133	1
		7840	C	133	1
		7851	C	130	4
		7923	C	133	1
		8155	A	133	1
		8408	G	132	2
		8416	T	133	1
	NSP4	8811	A	124	10
		9711	C	133	1
		9985	C	132	2
	NSP5	10341	C	133	1
		10582	C	133	1
		10802	C	133	1
	NSP6	11078	T	130	4
		11109	C	132	2
		11410	G	133	1
		11455	C	133	1
		11514	C	132	2
		11518	C	133	1
		11824	C	24	110
	NSP7	11866	C	132	2
		11963	T	133	1
		12053	C	23	111
		12073	C	132	2
		12076	C	132	2
	NSP8	12325	C	133	1
		12488	C	133	1
		12661	G	133	1
	NSP9	12741	C	132	2
		12778	C	116	18
		12786	C	133	1
		12964	A	33	101
	NSP10	13204	A	133	1
	NSP12	13487	C	133	1
		13647	C	130	4
		13860	C	116	18
		13911	C	133	1
		13923	C	129	5
		13960	G	133	1
		13975	G	133	1
		13994	C	133	1
		14235	C	133	1
		14313	T	130	4
		14408	C	0	134
		14862	A	133	1
		14925	C	133	1
		15540	C	132	2
		15720	C	130	4
	NSP13	16293	C	133	1
		16362	C	133	1
		16394	C	131	3
		16626	C	133	1
		17393	T	133	1
		17514	T	133	1
		17550	C	133	1
		17593	A	133	1
	NSP14	18322	C	133	1
		18326	C	133	1
		18681	C	133	1
		18747	C	133	1
		19032	C	132	2
		19185	C	132	2
		19269	C	133	1
		19366	C	133	1
		19524	C	133	1
		19602	C	131	3
	NSP15	20104	C	133	1
		20234	C	132	2
		20235	C	133	1
	NSP16	20762	C	133	1
		20805	A	133	1
		21077	C	133	1
	SPIKE	21575	C	131	3
		21597	C	132	2
		21614	C	115	19
		21638	C	115	19
		21642	C	133	1
		21648	C	133	1
		22444	C	133	1
		22687	C	133	1
		22792	C	133	1
		22987	C	133	1
		23012	G	0	134
		23255	T	127	7
		23277	C	133	1
		23403	A	0	134
		23442	A	133	1
		23525	C	116	18
		23625	C	131	3
		24023	C	133	1
		24130	C	133	1
		24237	C	133	1
		24642	C	115	19
		24905	A	133	1
		25117	C	130	4
		25275	C	133	1
		25349	C	133	1
		25350	C	133	1
	ORF3a	25427	C	133	1
		25522	G	131	3
		25546	C	133	1
		25575	A	130	4
		25620	T	133	1
		25658	C	133	1
		25710	C	133	1
		25844	C	132	2
		25983	A	133	1
		26028	C	132	2
		26058	C	133	1
		26060	C	133	1
		26149	T	115	19
		26151	C	133	1
	E	26299	C	133	1
	M	26684	C	133	1
		26822	C	133	1
		26895	C	133	1
	ORF6	27297	C	133	1
		27299	T	130	4
		27380	T	133	1
	ORF7a	27630	C	133	1
		27708	G	133	1
	ORF7b	27804	C	130	4
		27862	A	133	1
	ORF8	28167	G	115	19
		28245	T	133	1
		28253	C	23	111
	N	28324	C	133	1
		28728	C	132	2
		28729	C	133	1
		28802	G	133	1
		28808	A	133	1
		28859	A	132	2
		28885	G	0	134
		28886	G	0	134
		28896	C	133	1
		28909	C	133	1
		29077	C	133	1
		29099	C	133	1
		29113	C	133	1
		29152	T	130	4
		29315	C	133	1
	ORF10	29674	C	133	1
	3’ UTR	29726	C	131	3
		29747	C	133	1
		29754	C	133	1
		29758	C	33	101
		29768	G	132	2
		29866	G	133	1
		29875	A	133	1
Genome alignment of 29907 nt due to 4 nt insertion from some genomes

### Sheet: Transversions
		Position	NC045512	Conserved bases	Transitions
	5’ UTR	1	A	132	2
		4	A	131	3
		7	G	132	2
		8	G	132	2
		10	T	132	2
ORF1ab	NSP1	532	A	132	2
	NSP2	1264	G	130	4
		1306	G	132	2
		1738	G	132	2
	NSP3	3004	G	132	2
		3340	G	131	3
		5206	G	132	2
		5648	A	115	19
		7070	G	132	2
	NSP5	10667	T	24	110
	NSP6	11083	G	131	3
	NSP8	12514	G	132	2
	NSP9	12769	G	131	3
	NSP12	13945	C	127	7
		14870	A	132	2
	NSP13	17259	G	115	19
	NSP14	19542	G	128	6
	NSP15	19656	G	131	3
	NSP16	21123	G	130	4
	SPIKE	21621	C	115	19
		21974	G	115	19
		22132	G	116	18
		22747	C	132	2
		22812	A	115	19
		23063	A	115	19
		23438	G	131	3
		24098	G	132	2
		25088	G	5	129
	ORF3a	25613	C	130	4
		26227	G	132	2
	M	26526	G	132	2
	ORF7b	27853	A	130	4
	ORF8	28254	A	128	6
		28270	A	130	4
	N	28382	G	130	4
		28516	C	115	19
		28632	G	22	112
		28881	A	115	19
		28882	G	115	19
		28887	G	0	134
		28979	G	23	111
		28989	G	129	5
	3’ UTR	29694	G	132	2
		29781	G	130	4
		29838	T	127	7
Genome alignment of 29907 nt due to 4 nt insertion from some genomes
