## Supplementary material for "E484K as an innovative phylogenetic event for viral evolution: Genomic analysis of the E484K spike mutation in SARS-CoV-2 lineages from Brazil": Table S4

### Sheet: Sheet1
M8
Residue	Mutated aa	Naive Empirical Bayes (NEB) analysis		Bayes Empirical Bayes (BEB) analysis
		Pr(ω>1)	post mean for ω	Pr(ω>1)	post mean +- SE for ω
5	L	0.894	2.583	0.966*	2.197 +- 0.289
12	S	0.894	2.582	0.966*	2.196 +- 0.290
14	Q	0.512	1.831	0.584	1.457 +- 0.954
20	T	-	-	0.567	1.423 +- 0.961
26	P	0.897	2.589	0.967*	2.198 +- 0.286
27	A	-	-	0.534	1.359 +- 0.970
52	Q	0.513	1.833	0.585	1.459 +- 0.954
54	L	0.505	1.817	0.578	1.444 +- 0.957
68	I	-	-	0.519	1.329 +- 0.973
138	D	0.685	2.171	0.857	2.002 +- 0.614
145	Y	0.503	1.814	0.576	1.441 +- 0.958
153	M	-	-	0.529	1.348 +- 0.972
155	S	0.698	2.196	0.863	2.013 +- 0.602
190	R	0.501	1.809	0.573	1.436 +- 0.959
218	Q	0.513	1.833	0.585	1.459 +- 0.954
221	S	0.52	1.846	0.591	1.471 +- 0.951
222	A	0.694	2.188	0.861	2.010 +- 0.606
231	I	-	-	0.519	1.328 +- 0.973
235	I	-	-	0.562	1.413 +- 0.963
263	A	-	-	0.535	1.360 +- 0.970
344	A	-	-	0.568	1.425 +- 0.961
417	K	-	-	0.562	1.415 +- 0.962
439	N	-	-	0.553	1.395 +- 0.966
484	E	0.731	2.261	0.879	2.041 +- 0.569
561	P	-	-	0.508	1.306 +- 0.975
583	E	-	-	0.562	1.414 +- 0.962
626	A	0.743	2.285	0.885	2.052 +- 0.557
658	N			0.553	1.395 +- 0.966
670	I			0.519	1.329 +- 0.973
677	Q	0.781	2.36	0.902	2.082 +- 0.516
688	A	0.885	2.654	0.964*	2.192 +- 0.301
776	K	-	-	0.518	1.327 +- 0.973
791	T	-	-	0.534	1.357 +- 0.970
879	A	0.511	1.829	0.583	1.455 +- 0.955
936	D	-	-	0.554	1.397 +- 0.965
1005	Q	0.513	1.833	0.585	1.459 +- 0.954
1065	V	0.51	1.827	0.582	1.453 +- 0.955
1071	Q	-	-	0.561	1.411 +- 0.963
1072	E	-	-	0.52	1.331 +- 0.973
1076	T	-	-	0.533	1.357 +- 0.971
1099	G	0.5	1.808	0.573	1.435 +- 0.959
1104	V	-	-	0.532	1.354 +- 0.971
1118	D	-	-	0.554	1.397 +- 0.965
1152	L	-	-	0.555	1.400 +- 0.965
1162	P	-	-	0.553	1.396 +- 0.965
1238	T	-	-	0.567	1.423 +- 0.961
1259	D	-	-	0.554	1.397 +- 0.965
1263	P	0.757	2.314	0.891	2.063 +- 0.541
1264	V	0.51	1.827	0.582	1.453 +- 0.955
1272	Y	0.503	1.814	0.576	1.441 +- 0.958
Positively selected sites (*: P>95%; **: P>99%)
